# What are housekeeping genes?

**DOI:** 10.1101/2021.02.14.431149

**Authors:** Chintan J. Joshi, Wenfan Ke, Anna Drangowska-Way, Eyleen J. O’Rourke, Nathan E. Lewis

**Affiliations:** Department of Pediatrics, University of California, San Diego, School of Medicine, La Jolla, CA 92093; Department of Biology and Cell Biology, University of Virginia, Charlottesville, VA 22903; Novo Nordisk Foundation Center for Biosustainability at the University of California, San Diego, School of Medicine, La Jolla, CA 92093; Department of Bioengineering, University of California, San Diego, La Jolla, CA 92093; National Biologics Facility, Technical University of Denmark

**Author notes:** Corresponding authors: Name: Nathan E. Lewis, Name: Eyleen J. O’Rourke.

**Keywords:** omics data, systems biology, housekeeping genes

## Abstract

The concept of “housekeeping genes” has been used for four decades but remains loosely defined. Housekeeping genes are commonly described as “essential for cellular existence regardless of their specific function in the tissue or organism”, and “stably expressed irrespective of tissue type, developmental stage, cell cycle state, or external signal”. However, experimental support for the tenet that gene essentiality is linked to stable expression across cell types, conditions, and organisms has been limited. Here we use genome-scale functional genomic screens, bulk and single-cell sequencing technologies to test this link and optimize a quantitative and experimentally validated definition of housekeeping gene. Using the optimized definition, we identify, characterize, and provide as resources, housekeeping gene lists extracted from several human datasets, and 12 other animal species that include primates, chicken, and *C. elegans*. We find that stably expressed genes are not necessarily essential, and that the individual genes that are essential and stably expressed can considerably differ across organisms; yet the pathways enriched among these genes are conserved. Further, the level of conservation of housekeeping genes across the analyzed organisms captures their taxonomic groups, showing evolutionary relevance for our definition. Therefore, we here present a quantitative and experimentally validated definition of housekeeping genes that can contribute to better understanding of their unique biological and evolutionary characteristics.
