## Supplementary material for "What are housekeeping genes?": Table S4

### Sheet: Sheet1
G1	G2	G3	G4	G5		Group	Classification	Phenotype description
WBGene00008781	WBGene00020417	WBGene00001773	WBGene00016906	WBGene00018797		G1	High confidence	All 3 replicates had RNAi clones with reduced size
WBGene00004181	WBGene00012166	WBGene00018764	WBGene00018764	WBGene00008415		G2	Medium confidence	2 out of 3 replicates had RNAi clones with reduced size
WBGene00016628	WBGene00000197	WBGene00020185	WBGene00000001	WBGene00009187		G3	Biomass	Little to no change in RNAi clone size compared to WT
WBGene00001498	WBGene00000230	WBGene00017084	WBGene00016333	WBGene00000079		G4	Untested	RNAi clones did not grow in more than half of the replicate plates because bacteria did not grow
WBGene00011273	WBGene00004068	WBGene00015010	WBGene00003074	WBGene00007914		G5	Unknown	No confidence over whether worms had reduced size
WBGene00011510	WBGene00004959	WBGene00006919	WBGene00000253	WBGene00007533
WBGene00006617	WBGene00001497	WBGene00016943	WBGene00018771	WBGene00009119
WBGene00007192	WBGene00000209	WBGene00019322	WBGene00000800	WBGene00010419
WBGene00006915	WBGene00009161	WBGene00003815	WBGene00008397	WBGene00003581
WBGene00010809	WBGene00016393	WBGene00020090	WBGene00011232	WBGene00004875
WBGene00003073	WBGene00008780	WBGene00018579	WBGene00012376	WBGene00013406
WBGene00004679	WBGene00012354	WBGene00001404	WBGene00010609	WBGene00013693
WBGene00016140	WBGene00009368	WBGene00021553	WBGene00000967	WBGene00021636
WBGene00017300	WBGene00021845	WBGene00003040	WBGene00013680	WBGene00015186
WBGene00018963	WBGene00001546	WBGene00015692	WBGene00001647	WBGene00004076
WBGene00020437	WBGene00015116	WBGene00015694	WBGene00009126	WBGene00001544
WBGene00004189	WBGene00017283	WBGene00015695	WBGene00000371	WBGene00019022
WBGene00002879	WBGene00003583	WBGene00000761	WBGene00010326	WBGene00016415
WBGene00000229	WBGene00020022	WBGene00020557	WBGene00022781	WBGene00004020
WBGene00019401	WBGene00017123	WBGene00016419	WBGene00022031	WBGene00016118
WBGene00001241	WBGene00020181	WBGene00003996	WBGene00018756	WBGene00017442
WBGene00017996	WBGene00001541	WBGene00016159	WBGene00001756	WBGene00022856
WBGene00002043	WBGene00015298	WBGene00018982	WBGene00016152	WBGene00003730
WBGene00009006	WBGene00022743	WBGene00020375	WBGene00015894	WBGene00011638
WBGene00003957	WBGene00019127	WBGene00020382	WBGene00006611	WBGene00000090
WBGene00020679	WBGene00021840	WBGene00020258	WBGene00021474	WBGene00004392
WBGene00006920	WBGene00003831	WBGene00020347	WBGene00001754	WBGene00000068
WBGene00001240	WBGene00020422	WBGene00000254	WBGene00021464	WBGene00017164
WBGene00013308	WBGene00001262	WBGene00001596	WBGene00016358	WBGene00017775
WBGene00010794	WBGene00017301	WBGene00000896	WBGene00001538	WBGene00021534
WBGene00001398	WBGene00016201	WBGene00020397	WBGene00002238	WBGene00002855
WBGene00003415	WBGene00015810	WBGene00016266	WBGene00019061	WBGene00006463
WBGene00008505	WBGene00020821	WBGene00022389	WBGene00014054	WBGene00018151
WBGene00002001	WBGene00004781	WBGene00001542	WBGene00011757	WBGene00001503
WBGene00020950	WBGene00020636	WBGene00017734	WBGene00001505	WBGene00022793
WBGene00021562	WBGene00002891	WBGene00020989	WBGene00000240	WBGene00015752
WBGene00001137	WBGene00001744	WBGene00001501	WBGene00012033	WBGene00017696
WBGene00009992	WBGene00004391	WBGene00020190	WBGene00014251	WBGene00014034
WBGene00010425	WBGene00001094	WBGene00020036	WBGene00009192	WBGene00001155
WBGene00000105	WBGene00000366	WBGene00016603	WBGene00014058	WBGene00003519
WBGene00020683	WBGene00000123	WBGene00022836	WBGene00006918	WBGene00000833
WBGene00009712	WBGene00004411	WBGene00003061	WBGene00010052	WBGene00003225
WBGene00013094	WBGene00018361	WBGene00020131	WBGene00000114	WBGene00007210
WBGene00014251	WBGene00006483	WBGene00016652	WBGene00012608	WBGene00021800
WBGene00006911	WBGene00005663	WBGene00019008	WBGene00009740	WBGene00017926
WBGene00006910	WBGene00006914	WBGene00017673	WBGene00011045	WBGene00004981
WBGene00017982	WBGene00001243	WBGene00003906	WBGene00008443	WBGene00015413
WBGene00021952	WBGene00009882	WBGene00018789	WBGene00017103	WBGene00022610
	WBGene00001607	WBGene00002979	WBGene00014202	WBGene00001244
	WBGene00000207	WBGene00016328	WBGene00014203	WBGene00016384
	WBGene00000905	WBGene00004087	WBGene00000107	WBGene00008364
	WBGene00017241	WBGene00019710	WBGene00019633	WBGene00008506
	WBGene00019620	WBGene00018508	WBGene00000762	WBGene00001336
	WBGene00000210	WBGene00018006	WBGene00015099	WBGene00011128
	WBGene00010067	WBGene00006932	WBGene00020107	WBGene00007197
	WBGene00004802	WBGene00020842	WBGene00018966	WBGene00014086
	WBGene00019007	WBGene00003878	WBGene00015125	WBGene00008722
	WBGene00008205	WBGene00019433	WBGene00008654	WBGene00014001
	WBGene00001130	WBGene00020419	WBGene00010307	WBGene00007073
	WBGene00006912	WBGene00019001	WBGene00000421	WBGene00011015
	WBGene00016258	WBGene00006607	WBGene00011500	WBGene00007584
	WBGene00016020	WBGene00020932	WBGene00005021	WBGene00013854
	WBGene00011015	WBGene00007057	WBGene00010780	WBGene00008936
	WBGene00001337	WBGene00016491	WBGene00001603	WBGene00013906
		WBGene00020398	WBGene00014027	WBGene00001554
		WBGene00003964	WBGene00001135	WBGene00000510
		WBGene00009051	WBGene00006911	WBGene00003963
		WBGene00010872	WBGene00014013	WBGene00016704
		WBGene00000963	WBGene00010778	WBGene00020197
		WBGene00011064	WBGene00001636	WBGene00001602
		WBGene00009001	WBGene00013034	WBGene00008367
		WBGene00008765	WBGene00003478	WBGene00001149
		WBGene00009918	WBGene00013575	WBGene00008214
		WBGene00000496	WBGene00011147	WBGene00007350
		WBGene00006518	WBGene00006910	WBGene00001520
		WBGene00009271	WBGene00009952	WBGene00001156
		WBGene00010564	WBGene00010130	WBGene00021677
		WBGene00004931	WBGene00021905	WBGene00015889
		WBGene00009664	WBGene00010308	WBGene00019406
		WBGene00007974	WBGene00012983	WBGene00004894
		WBGene00009342	WBGene00016920	WBGene00022044
		WBGene00001843	WBGene00010975	WBGene00022629
		WBGene00009262	WBGene00000037	WBGene00001630
		WBGene00001405	WBGene00022306	WBGene00019207
		WBGene00003569	WBGene00006762	WBGene00021882
		WBGene00002153	WBGene00006439	WBGene00006611
		WBGene00013708	WBGene00021952	WBGene00011164
		WBGene00016392	WBGene00000481	WBGene00001529
		WBGene00018850	WBGene00017121	WBGene00001756
		WBGene00010416	WBGene00006917	WBGene00000114
		WBGene00008160	WBGene00001239	WBGene00017121
		WBGene00012105	WBGene00020006	WBGene00008364
		WBGene00008564	WBGene00019295	WBGene00013903
		WBGene00008565	WBGene00002162	WBGene00012017
		WBGene00008131	WBGene00001606
		WBGene00013018	WBGene00013805
		WBGene00012390	WBGene00013103
		WBGene00006505	WBGene00013301
		WBGene00012394	WBGene00006763
		WBGene00013690	WBGene00008948
		WBGene00012031	WBGene00014095
		WBGene00008414	WBGene00012015
		WBGene00000869	WBGene00021167
		WBGene00011037	WBGene00001758
		WBGene00014115	WBGene00018811
		WBGene00010421	WBGene00004358
		WBGene00009176	WBGene00001508
		WBGene00007646	WBGene00020264
		WBGene00011493	WBGene00020267
		WBGene00009165	WBGene00020268
		WBGene00005023	WBGene00020270
		WBGene00007043	WBGene00000110
		WBGene00014807	WBGene00022646
		WBGene00010160	WBGene00020910
		WBGene00010166	WBGene00020911
		WBGene00011650	WBGene00003385
		WBGene00008479	WBGene00018491
		WBGene00008293	WBGene00019379
		WBGene00004190	WBGene00004092
		WBGene00010769	WBGene00017982
		WBGene00012040	WBGene00003844
		WBGene00008132	WBGene00003816
		WBGene00001555	WBGene00009583
		WBGene00013597	WBGene00010284
		WBGene00013670	WBGene00013905
		WBGene00013680	WBGene00007385
		WBGene00008411	WBGene00000958
		WBGene00009920	WBGene00018718
		WBGene00007620	WBGene00013025
		WBGene00011781	WBGene00012316
		WBGene00000138	WBGene00004893
		WBGene00008566	WBGene00011196
		WBGene00008567	WBGene00012057
		WBGene00011433	WBGene00003479
		WBGene00009824	WBGene00021709
		WBGene00010537	WBGene00017610
		WBGene00021840	WBGene00020507
		WBGene00022037	WBGene00016985
		WBGene00017747	WBGene00000212
		WBGene00016020	WBGene00000391
		WBGene00019613	WBGene00000040
		WBGene00020149	WBGene00019830
		WBGene00000497	WBGene00000245
		WBGene00021075	WBGene00013920
		WBGene00020837	WBGene00016716
		WBGene00017874	WBGene00000929
		WBGene00000112	WBGene00003517
		WBGene00020407	WBGene00004932
		WBGene00001541	WBGene00013677
		WBGene00018755	WBGene00008354
		WBGene00020007	WBGene00009628
		WBGene00007036	WBGene00001556
		WBGene00015887	WBGene00000023
		WBGene00017440	WBGene00001337
		WBGene00000198	WBGene00011914
		WBGene00002183	WBGene00000765
		WBGene00017125	WBGene00002010
		WBGene00000169	WBGene00021474
		WBGene00006600	WBGene00022456
		WBGene00013197	WBGene00006768
		WBGene00009554	WBGene00021464
		WBGene00016806	WBGene00012316
		WBGene00016810	WBGene00016333
		WBGene00000296	WBGene00008397
		WBGene00015406	WBGene00011757
		WBGene00020471	WBGene00019633
		WBGene00016335	WBGene00011147
		WBGene00016340	WBGene00010307
		WBGene00015197	WBGene00010308
		WBGene00001755	WBGene00001135
		WBGene00019890	WBGene00022306
		WBGene00004023	WBGene00001606
		WBGene00017282	WBGene00013025
		WBGene00020895	WBGene00022456
		WBGene00019428
		WBGene00020164
		WBGene00020166
		WBGene00017968
		WBGene00019920
		WBGene00018023
		WBGene00001541
		WBGene00019895
		WBGene00001486
		WBGene00004680
		WBGene00016629
		WBGene00004930
		WBGene00003966
		WBGene00015512
		WBGene00006913
		WBGene00007918
		WBGene00008802
		WBGene00008431
		WBGene00007684
		WBGene00001134
		WBGene00006433
		WBGene00003773
		WBGene00020114
		WBGene00015064
		WBGene00008435
		WBGene00007435
		WBGene00011467
		WBGene00010915
		WBGene00010456
		WBGene00006562
		WBGene00007745
		WBGene00009897
		WBGene00008801
		WBGene00001523
		WBGene00012177
		WBGene00004259
		WBGene00007917
		WBGene00011767
		WBGene00011884
		WBGene00001527
		WBGene00006510
		WBGene00007228
		WBGene00010941
		WBGene00010945
		WBGene00011157
		WBGene00011158
		WBGene00011159
		WBGene00011161
		WBGene00011162
		WBGene00011163
		WBGene00011164
		WBGene00011166
		WBGene00011167
		WBGene00011846
		WBGene00011848
		WBGene00001530
		WBGene00001529
		WBGene00001528
		WBGene00009450
		WBGene00008458
		WBGene00011791
		WBGene00005026
		WBGene00014162
		WBGene00007464
		WBGene00007465
		WBGene00007466
		WBGene00007467
		WBGene00007469
		WBGene00007470
		WBGene00007471
		WBGene00007472
		WBGene00007473
		WBGene00009146
		WBGene00007328
		WBGene00007330
		WBGene00007331
		WBGene00011271
		WBGene00002497
		WBGene00001686
		WBGene00004038
		WBGene00001531
		WBGene00001532
		WBGene00007419
		WBGene00001683
		WBGene00007556
		WBGene00001153
		WBGene00010912
		WBGene00010988
		WBGene00001753
		WBGene00000196
		WBGene00022447
		WBGene00020115
		WBGene00011527
		WBGene00003960
		WBGene00009739
		WBGene00012723
		WBGene00008499
		WBGene00000830
		WBGene00003220
		WBGene00007248
		WBGene00018783
		WBGene00012897
		WBGene00012909
		WBGene00012911
		WBGene00021787
		WBGene00019326
		WBGene00019329
		WBGene00020757
		WBGene00020761
		WBGene00017759
		WBGene00000513
		WBGene00009439
		WBGene00009353
		WBGene00009575
		WBGene00011526
		WBGene00011530
		WBGene00007189
		WBGene00007194
		WBGene00008546
		WBGene00008548
		WBGene00012148
		WBGene00002262
		WBGene00009658
		WBGene00006601
		WBGene00013258
		WBGene00013284
		WBGene00012375
		WBGene00000113
		WBGene00007836
		WBGene00000038
		WBGene00000831
		WBGene00011050
		WBGene00010759
		WBGene00006603
		WBGene00007480
		WBGene00001247
		WBGene00013150
		WBGene00005020
		WBGene00012895
		WBGene00012914
		WBGene00001793
		WBGene00021043
		WBGene00017763
		WBGene00022104
		WBGene00018721
		WBGene00001639
		WBGene00008117
		WBGene00003962
		WBGene00000137
		WBGene00007965
		WBGene00007969
		WBGene00014206
		WBGene00006448
		WBGene00007138
		WBGene00000511
		WBGene00000512
		WBGene00011110
		WBGene00010904
		WBGene00009440
		WBGene00000206
		WBGene00006519
		WBGene00006946
		WBGene00018610
		WBGene00018964
		WBGene00020964
		WBGene00003162
		WBGene00015101
		WBGene00006592
		WBGene00015159
		WBGene00015162
		WBGene00017268
		WBGene00003956
		WBGene00016204
		WBGene00000041
		WBGene00015335
		WBGene00022718
		WBGene00011407
		WBGene00011409
		WBGene00004782
		WBGene00000536
		WBGene00022599
		WBGene00000239
		WBGene00017166
		WBGene00017777
		WBGene00020436
		WBGene00015814
		WBGene00003214
		WBGene00017648
		WBGene00015733
		WBGene00019380
		WBGene00018996
		WBGene00019813
		WBGene00018152
		WBGene00000080
		WBGene00015161
		WBGene00000118
		WBGene00022817
		WBGene00022801
		WBGene00016207
		WBGene00022582
		WBGene00019880
		WBGene00019883
		WBGene00002249
		WBGene00003253
		WBGene00022532
		WBGene00015467
		WBGene00000115
		WBGene00015484
		WBGene00020823
		WBGene00015332
		WBGene00015334
		WBGene00001628
		WBGene00011146
		WBGene00003518
		WBGene00001749
		WBGene00000960
		WBGene00000934
		WBGene00001242
		WBGene00010035
		WBGene00004933
		WBGene00008167
		WBGene00004180
		WBGene00014228
		WBGene00001002
		WBGene00011559
		WBGene00008019
		WBGene00044069
		WBGene00001993
		WBGene00012936
		WBGene00001077
		WBGene00003234
		WBGene00013237
		WBGene00013030
		WBGene00013039
		WBGene00012553
		WBGene00012713
		WBGene00012803
		WBGene00012804
		WBGene00011398
		WBGene00011399
		WBGene00003047
		WBGene00012094
		WBGene00013577
		WBGene00011474
		WBGene00011729
		WBGene00010661
		WBGene00010665
		WBGene00021260
		WBGene00022169
		WBGene00019819
		WBGene00019823
		WBGene00020648
		WBGene00019298
		WBGene00001338
		WBGene00000913
		WBGene00001625
		WBGene00000213
		WBGene00018931
		WBGene00022307
		WBGene00019875
		WBGene00001548
		WBGene00019778
		WBGene00019439
		WBGene00019166
		WBGene00015326
		WBGene00016665
		WBGene00015540
		WBGene00019151
		WBGene00019515
		WBGene00019516
		WBGene00019055
		WBGene00019060
		WBGene00006416
		WBGene00020446
		WBGene00018901
		WBGene00019899
		WBGene00005019
		WBGene00020139
		WBGene00017237
		WBGene00007880
		WBGene00000509
		WBGene00001093
		WBGene00016288
		WBGene00015538
		WBGene00016762
		WBGene00006608
		WBGene00015551
		WBGene00016739
		WBGene00018904
		WBGene00016844
		WBGene00016848
		WBGene00016700
		WBGene00001535
		WBGene00018357
		WBGene00017071
		WBGene00020140
		WBGene00000266
		WBGene00007508
		WBGene00007509
		WBGene00007885
		WBGene00010485
		WBGene00001396
		WBGene00001395
		WBGene00001033
		WBGene00015278
		WBGene00020682
		WBGene00015202
		WBGene00004039
		WBGene00000392
		WBGene00000996
		WBGene00015509
		WBGene00016957
		WBGene00003958
		WBGene00011860
		WBGene00007507
		WBGene00010317
		WBGene00001245
		WBGene00000002
		WBGene00008149
		WBGene00000964
		WBGene00004040
		WBGene00005662
		WBGene00012131
		WBGene00010411
		WBGene00000763
		WBGene00012543
		WBGene00009925
		WBGene00001635
		WBGene00012885
		WBGene00001394
		WBGene00000501
		WBGene00001543
		WBGene00006916
		WBGene00014081
		WBGene00016583
		WBGene00001320
		WBGene00004892
		WBGene00008504
		WBGene00008486
		WBGene00002152
		WBGene00004800
		WBGene00011238
		WBGene00001794
		WBGene00011776
		WBGene00021430
		WBGene00008706
		WBGene00007824
		WBGene00012416
		WBGene00010083
		WBGene00007455
		WBGene00012867
		WBGene00001393
		WBGene00008583
		WBGene00008581
		WBGene00009219
		WBGene00009218
		WBGene00016589
		WBGene00016588
		WBGene00004025
		WBGene00007089
		WBGene00014092
		WBGene00014076
		WBGene00006491
		WBGene00009035
		WBGene00007108
		WBGene00011122
		WBGene00000181
		WBGene00011482
		WBGene00000109
		WBGene00009493
		WBGene00008775
		WBGene00000171
		WBGene00012016
		WBGene00012013
		WBGene00011291
		WBGene00001477
		WBGene00001476
		WBGene00008074
		WBGene00008485
		WBGene00011224
		WBGene00011173
		WBGene00006568
		WBGene00001158
		WBGene00001157
		WBGene00007698
		WBGene00001751
		WBGene00001752
		WBGene00001750
		WBGene00007314
		WBGene00020962
		WBGene00017769
		WBGene00018424
		WBGene00021508
		WBGene00021515
		WBGene00022076
		WBGene00001177
		WBGene00000022
		WBGene00017959
		WBGene00001564
		WBGene00019240
		WBGene00001480
		WBGene00019978
		WBGene00019979
		WBGene00017508
		WBGene00000108
		WBGene00000111
		WBGene00019094
		WBGene00019096
		WBGene00000514
		WBGene00015270
		WBGene00021564
		WBGene00020182
		WBGene00017868
		WBGene00015577
		WBGene00020696
		WBGene00019962
		WBGene00019965
		WBGene00019970
		WBGene00018543
		WBGene00019473
		WBGene00016786
		WBGene00017060
		WBGene00017984
		WBGene00020369
		WBGene00018206
		WBGene00016509
		WBGene00016511
		WBGene00020587
		WBGene00020590
		WBGene00020592
		WBGene00020593
		WBGene00019232
		WBGene00019233
		WBGene00019234
		WBGene00019235
		WBGene00015338
		WBGene00015739
		WBGene00015449
		WBGene00015369
		WBGene00015371
		WBGene00003567
		WBGene00017261
		WBGene00015965
		WBGene00015767
		WBGene00017765
		WBGene00019604
		WBGene00016892
		WBGene00019763
		WBGene00000069
		WBGene00015678
		WBGene00020947
		WBGene00020517
		WBGene00016959
		WBGene00007029
		WBGene00020141
		WBGene00017329
		WBGene00017331
		WBGene00015464
		WBGene00007072
		WBGene00012528
		WBGene00014098
		WBGene00011452
		WBGene00012142
		WBGene00000984
		WBGene00013903
		WBGene00001399
		WBGene00017316
		WBGene00016147
		WBGene00017818
		WBGene00001152
		WBGene00018286
		WBGene00019204
		WBGene00000003
		WBGene00019464
		WBGene00011003
		WBGene00001646
		WBGene00009255
		WBGene00011262
		WBGene00010790
		WBGene00008258
		WBGene00008645
		WBGene00011089
		WBGene00007753
		WBGene00007755
		WBGene00007756
		WBGene00017332
		WBGene00017333
		WBGene00017336
		WBGene00017312
		WBGene00017315
		WBGene00015399
		WBGene00015400
		WBGene00017565
		WBGene00001500
		WBGene00018398
		WBGene00006935
		WBGene00015660
		WBGene00018698
		WBGene00004256
		WBGene00015054
		WBGene00006729
		WBGene00019465
		WBGene00010595
		WBGene00008669
		WBGene00008230
		WBGene00007140
		WBGene00000172
		WBGene00011573
		WBGene00010697
		WBGene00011543
		WBGene00011004
		WBGene00011006
		WBGene00007422
		WBGene00007425
		WBGene00007102
		WBGene00010628
		WBGene00007946
		WBGene00000298
		WBGene00011893
		WBGene00000174
		WBGene00005022
		WBGene00008370
		WBGene00008379
		WBGene00008918
		WBGene00010408
		WBGene00011832
		WBGene00001645
		WBGene00004910
		WBGene00000907
		WBGene00044631
		WBGene00004258
		WBGene00008409
		WBGene00010791
		WBGene00010286
		WBGene00001553
		WBGene00011088
		WBGene00008097
		WBGene00007150
		WBGene00009980
		WBGene00009981
		WBGene00009138
		WBGene00009811
		WBGene00009082
		WBGene00004037
		WBGene00010799
		WBGene00018682
		WBGene00017781
		WBGene00016996
		WBGene00020509
		WBGene00020195
		WBGene00018701
		WBGene00009973
		WBGene00013049
		WBGene00009221
		WBGene00008127
		WBGene00007122
		WBGene00022397
		WBGene00003407
		WBGene00020215
		WBGene00016995
		WBGene00022201
		WBGene00000175
		WBGene00001684
		WBGene00013900
		WBGene00013901
		WBGene00011587
		WBGene00010063
		WBGene00002250
		WBGene00008346
		WBGene00001479
		WBGene00008627
		WBGene00011929
		WBGene00011932
		WBGene00001552
		WBGene00013024
		WBGene00006465
		WBGene00008320
		WBGene00007234
		WBGene00007236
		WBGene00011340
		WBGene00011517
		WBGene00001786
		WBGene00009048
		WBGene00001545
		WBGene00001792
		WBGene00004248
		WBGene00004026
		WBGene00001397
		WBGene00006945
		WBGene00012815
		WBGene00003566
		WBGene00012629
		WBGene00012319
		WBGene00012855
		WBGene00001547
		WBGene00011393
		WBGene00005024
		WBGene00015141
		WBGene00003408
		WBGene00018076
		WBGene00000988
		WBGene00015773
		WBGene00022512
		WBGene00001551
		WBGene00019867
		WBGene00000004
		WBGene00022199
		WBGene00022200
		WBGene00001685
		WBGene00022767
		WBGene00012666
		WBGene00022770
		WBGene00003907
		WBGene00017427
		WBGene00019937
		WBGene00003778
		WBGene00015802
		WBGene00018174
		WBGene00015168
		WBGene00006351
		WBGene00001637
		WBGene00019584
		WBGene00019492
		WBGene00020596
		WBGene00009885
		WBGene00011644
		WBGene00013870
		WBGene00012326
		WBGene00011106
		WBGene00009813
		WBGene00009531
		WBGene00001790
		WBGene00003412
		WBGene00002044
		WBGene00019404
		WBGene00016294
		WBGene00018036
		WBGene00017464
		WBGene00000295
		WBGene00016716
		WBGene00019225
		WBGene00000991
		WBGene00015565
		WBGene00019730
		WBGene00006477
		WBGene00017012
		WBGene00001638
		WBGene00007516
		WBGene00007517
		WBGene00009801
		WBGene00003384
		WBGene00008749
		WBGene00004036
		WBGene00004257
		WBGene00000503
		WBGene00001620
		WBGene00006863
		WBGene00000515
		WBGene00000959
		WBGene00000176
		WBGene00022498
		WBGene00022501
		WBGene00006862
		WBGene00020658
		WBGene00003254
		WBGene00002146
		WBGene00015778
		WBGene00015783
		WBGene00019656
		WBGene00000116
		WBGene00017244
		WBGene00016657
		WBGene00019846
		WBGene00016531
		WBGene00015391
		WBGene00007129
		WBGene00001784
		WBGene00007650
		WBGene00007653
		WBGene00009812
		WBGene00011879
		WBGene00007942
		WBGene00008209
		WBGene00012295
		WBGene00010924
		WBGene00009636
		WBGene00004801
		WBGene00007904
		WBGene00011679
		WBGene00001649
		WBGene00020146
		WBGene00006602
		WBGene00017625
		WBGene00044008
		WBGene00022455
		WBGene00016313
		WBGene00022849
		WBGene00012459
		WBGene00008206
		WBGene00012158
		WBGene00009635
		WBGene00011564
		WBGene00011938
		WBGene00004089
		WBGene00007812
		WBGene00000282
		WBGene00009232
		WBGene00007993
		WBGene00008979
		WBGene00009552
		WBGene00010397
		WBGene00006541
		WBGene00010701
		WBGene00010703
		WBGene00010336
		WBGene00007175
		WBGene00000035
		WBGene00020631
		WBGene00020366
		WBGene00021636
		WBGene00017888
		WBGene00000036
		WBGene00004803
		WBGene00013678
		WBGene00021766
		WBGene00008062
		WBGene00007857
		WBGene00015021
		WBGene00011058
		WBGene00001791
		WBGene00000211
		WBGene00001522
		WBGene00011272
		WBGene00013002
		WBGene00012466
		WBGene00001478
		WBGene00012970
		WBGene00012302
		WBGene00009057
		WBGene00006610
		WBGene00010117
		WBGene00003411
		WBGene00011226
		WBGene00020812
		WBGene00000020
		WBGene00013672
		WBGene00009177
		WBGene00020222
		WBGene00012663
		WBGene00012017
		WBGene00019460
		WBGene00004905
		WBGene00007402
		WBGene00014028
		WBGene00021849
		WBGene00018674
		WBGene00022181
		WBGene00013447
		WBGene00013881
		WBGene00015553
		WBGene00017233
		WBGene00018696
		WBGene00001632
		WBGene00003031
		WBGene00013896
		WBGene00020594
		WBGene00007070
		WBGene00013497
		WBGene00020820
		WBGene00004088
		WBGene00021344
		WBGene00013041
		WBGene00004091
		WBGene00022250
		WBGene00012007
		WBGene00001154
		WBGene00008538
		WBGene00007780
		WBGene00000766
		WBGene00004359
		WBGene00013904
		WBGene00014123
		WBGene00006609
		WBGene00000071
		WBGene00019599
		WBGene00007082
		WBGene00009226
		WBGene00007548
		WBGene00015055
		WBGene00017262
		WBGene00017867
		WBGene00001536
		WBGene00010120
		WBGene00007130
		WBGene00016103
		WBGene00018716
		WBGene00018986
		WBGene00001823
		WBGene00021817
		WBGene00015124
		WBGene00015241
		WBGene00016524
		WBGene00021252
		WBGene00001839
		WBGene00017054
		WBGene00021160
		WBGene00021372
		WBGene00021395
		WBGene00001557
		WBGene00001549
		WBGene00008776
		WBGene00017051
		WBGene00021401
		WBGene00022377
		WBGene00001095
		WBGene00021626
		WBGene00011095
		WBGene00011453
		WBGene00001540
		WBGene00003570
		WBGene00006418
		WBGene00020343
		WBGene00007388
		WBGene00001771
		WBGene00001485
		WBGene00019276
		WBGene00021167
		WBGene00009908
		WBGene00013866
		WBGene00010339
		WBGene00044355
		WBGene00022616
		WBGene00021286
		WBGene00021647
		WBGene00021628
		WBGene00000170
		WBGene00001604
		WBGene00022379
		WBGene00013654
		WBGene00013362
		WBGene00011166
		WBGene00011167
		WBGene00011848
		WBGene00003479
		WBGene00012722
		WBGene00018657
		WBGene00017747
		WBGene00011846
		WBGene00001530
		WBGene00013151
		WBGene00000081
		WBGene00001629
		WBGene00016806
		WBGene00009885
		WBGene00013379
		WBGene00012936
		WBGene00009006
		WBGene00003385
		WBGene00001754
		WBGene00016152
		WBGene00001603
		WBGene00004411
		WBGene00021508
		WBGene00017508
		WBGene00017060
		WBGene00018491
		WBGene00000984
		WBGene00008936
		WBGene00019707
		WBGene00021840
		WBGene00001546
		WBGene00018756
		WBGene00000107
		WBGene00010130
		WBGene00005021
		WBGene00010778
		WBGene00010780
		WBGene00010975
		WBGene00003478
		WBGene00013575
		WBGene00019295
		WBGene00006483
		WBGene00019240
		WBGene00001480
		WBGene00019978
		WBGene00019979
		WBGene00021564
		WBGene00019473
		WBGene00020264
		WBGene00020267
		WBGene00020268
		WBGene00020270
		WBGene00000110
		WBGene00022646
		WBGene00020910
		WBGene00020911
		WBGene00019379
		WBGene00004092
		WBGene00003816
		WBGene00011573
		WBGene00010697
		WBGene00012142
		WBGene00007584
		WBGene00013854
		WBGene00013906
		WBGene00017610
		WBGene00020195
		WBGene00008354
		WBGene00003517
		WBGene00013677
		WBGene00000023
		WBGene00011914
		WBGene00007402
		WBGene00004088
		WBGene00021344
		WBGene00009226
		WBGene00013896
		WBGene00020343
		WBGene00007548
		WBGene00001536
		WBGene00013497
