## Supplementary material for "What are housekeeping genes?": Table S5

### Sheet: Sheet1
List of essential genes in CHO
AARS
AARS2
ACO2
ADRM1
AIFM1
AK2
ALG14
ALG2
ALYREF
ANAPC2
ANAPC5
ANKHD1
ANKRD26
ARIH1
ASCC3
ATP6V1A
BANP
BUD23
CAD
CCDC84
CCT3
CCT4
CCT7
CDAN1
CDC45
CFL1
CHCHD4
CHMP4B
CHMP6
CHTOP
CNOT10
COA4
COG7
COG8
COPE
COPS3
COPS6
COQ8B
COX11
CPOX
CPSF3
CR021_MOUSE
CSTF1
CTC1
CWC22
CYP51A1
DDB1
DDX21
DDX39B
DDX5
DDX52
DDX54
DDX55
DHODH
DHPS
DHX30
DHX33
DHX9
DIMT1
DKC1
DMAC2
DMAP1
DNAAF5
DNAJA3
DNAJC9
DYNC1H1
EEF2
EFTUD2
EIF2B1
EIF2B4
EIF2B5
EIF3F
EIF3I
EIF3M
EMC1
EPRS
ERCC2
EXOC1
EXOSC4
EXOSC7
EXOSC8
FAM96B
FARS2
FASN
FASTKD5
FBXO5
FDFT1
FH
FLII
GAPDH
GCLC
GEMIN4
GFPT1
GINS2
GMPPB
GNL2
GPN1
GTF3C3
GTF3C4
HARS
HAUS4
HCFC1
HMGCS1
HNRNPL
HNRNPU
HSCB
HSD17B10
HSD17B7
HSPA8
HSPA9
HUWE1
ICMT
IMP4
ING1
INTS11
INTS4
ISCA2
ISG20L2
KARS
KAT5
KATNB1
KBTBD4
KDM8
KIAA0100
KIAA0391
KIF11
KPNB1
LARS2
LIAS
LIPT1
LIPT2
LONP1
LSM4
LYRM4
MAK16
MARS2
MCM3
MCMBP
MED12
MED18
MED21
MEPCE
MIOS
MRE11
MRPL10
MRPL12
MRPL20
MRPL37
MRPL50
MRPS16
MRPS18A
MRPS30
MRPS5
MRPS7
MTG1
MTG2
MTHFD1
MTO1
MTOR
MYC
NADK2
NAT8B-PS
NCAPD2
NDOR1
NDUFA13
NDUFA2
NDUFA9
NDUFB10
NDUFC2
NDUFS2
NDUFS7
NDUFV2
NELFB
NFS1
NHLRC2
NHP2
NID2
NOC2L
NOC4L
NOP14
NOP56
NPM1
NRBP1
NSMCE1
NUBP2
NUDC
NUDCD3
NUP107
NUP62
NUP98
OGT
PAFAH1B1
PAK2
PES1
PEX12
PFAS
PHB
PI4KA
PISD
PMF1
PMPCA
POLA1
POLA2
POLD1
POLD2
POLR1A
POLR1B
POLR1C
POLR2H
POLR3A
POLR3B
POLR3E
PPAN
PPAT
PPWD1
PRIM1
PRMT1
PRMT5
PRPF19
PRPF31
PSMA4
PSMA6
PSMB1
PSMC4
PSMD11
PSMD14
PSMD4
PSMD6
PSMG3
PSMG4
PTPN11
PUF60
RACGAP1
RACK1
RAD17
RAD50
RAD9A
RIOK2
RPA1
RPE
RPF1
RPL10
RPL13A
RPL14
RPL18A
RPL23A
RPL27
RPL27A
RPL4
RPL6
RPL7L1
RPS14
RPS15A
RPS26
RPS4
RPS8
RRM1
RRN3
RRP12
RTCB
RUVBL2
SACM1L
SAMM50
SARS
SC5D
SCAP
SCFD1
SEC22B
SEC61A1
SF3B1
SIN3A
SKP1
SLC39A10
SLC39A8
SMARCA4
SMC1A
SMC4
SMU1
SNAP23
SNRNP200
SNRNP35
SNRPD3
SNUPN
SPCS3
SPR
SQLE
SREBF2
SRP14
SS18L2
STN1
STRAP
STX5
SUPT5H
TARS2
TBB7_CHICK
TBL3
TECR
TERF2
TIMM44
TMEM199
TOE1
TONSL
TOP2A
TP53RK
TRAPPC1
TRMT5
TRMT61A
TSFM
TTC1
TTF1
U2AF1
U2AF2
UBA1
UBA2
UBA52
UBC
UBL5
UFC1
UFD1
UROD
USP36
USP39
VHL
VPS51
VPS53
WAPL
WARS2
WASHC3
WDR1
WDR18
WDR43
WDR44
WDR55
WEE1
WISP1
YARS2
YKT6
ZZZ3
