## Supplementary material for "What are housekeeping genes?": Table S6

### Sheet: ST4 RNA Accession
Accession codes used for assembling CHO transcriptomics data containing 1588 samples
SRR950109
SRR950108
SRR950107
SRR3401752
SRR3401751
SRR3401750
SRR3401749
SRR3401748
SRR3401747
SRR3401746
SRR3401745
SRR2922606
SRR2922605
SRR2922604
SRR2922603
SRR2922602
SRR2922601
SRR2922600
SRR2922599
SRR2922598
SRR2922597
SRR1516217
SRR1516216
SRR1516215
SRR1516214
SRR035285
SRR035284
SRR035283
SRR035282
SRR035281
SRR035280
SRR035279
SRR035278
SRR035277
SRR035276
SRR035275
SRR035274
ERR366010
ERR366009
ERR359638
ERR359637
